# Epigenomic signature of the progeroid Cockayne syndrome exposes distinct and common features with physiological ageing

**DOI:** 10.1101/2021.05.23.445308

**Authors:** Clément Crochemore, Claudia Chica, Paolo Garagnani, Giovanna Lattanzi, Steve Horvath, Alain Sarasin, Claudio Franceschi, Maria Giulia Bacalini, Miria Ricchetti

## Abstract

Cockayne syndrome (CS) and UV-sensitivity syndrome (UVSS) are rare genetic disorders caused by mutation of the DNA repair and chromatin remodelling proteins CSA or CSB, but only CS patients display a progeroid and neurodegenerative phenotype. As epigenetic modifications constitute a well-established hallmark of ageing, we characterized genome-wide DNA methylation (DNAm) of fibroblasts from CS *versus* UVSS patients and healthy donors. The analysis of differentially methylated positions and regions revealed a CS-specific epigenetic signature, enriched in developmental transcription factors, transmembrane transporters, and cell adhesion factors. The CS-specific signature compared to DNAm changes in other progeroid diseases and regular ageing, identifyied commonalities and differences in epigenetic remodelling. CS shares DNAm changes with normal ageing more than other progeroid diseases do, and according to the methylation clock CS samples show up to 13-fold accelerated ageing. Thus, CS is characterized by a specific epigenomic signature that partially overlaps with and exacerbates DNAm changes occurring in physiological aging. Our results unveil new genes and pathways that are potentially relevant for the progeroid/degenerative CS phenotype.
