## Supplementary Table 4 for "Epigenomic signature of the progeroid Cockayne syndrome exposes distinct and common features with physiological ageing"

### Sheet: GO_DMRs
Table S4. List of GO terms significantly enriched in genes associated to methylated regions. Significant enriched terms of each GO categories (sheet 1; Biological Process, Biological Function and Biological Component; Adjusted p-value<0.1) identified by their IDs are ranked according to their normalised enrichment score (NES). Number (and name) of differentially methylated genes (DM) compared to …
GO_ID		NES	Adjusted p-value	Number of genes in the gene set	Number of DM genes	DM gene names
Biological Process
GO:0060078	regulation of postsynaptic membrane potential	1.58647487125016	0.0325864611578897	108	63	PRKCZ/GABRD/CHRNA3/SHANK1/GABRB1/MAPK8IP2/GRID1/KCND2/GSK3B/CACNB3/GRIK2/GRM1/CDK5/SHANK2/ABAT/BAIAP2/CHRNA2/P2RX2/ADCYAP1/IGSF9B/IGSF11/DVL1/SLC17A7/GRIN2D/GABBR1/GRIN1/NTSR1/CHRNB2/CHRNA4/SEZ6/NETO1/WNT7A/FGF14/CHRNE/P2RX4/PTK2B/ADORA1/AKT1/PPP3CA/ADRB1/LRRK2/S1PR2/HCRT/GLRB/NLGN2/GABRA4/OPRM1/RELN/GRIN2A/GRIK5/TMEM108/DLG4/NPY2R/GABRB3/MEF2C/STX1A/GRIK1/CUX2/CHRM1/CBLN1/NPAS4/RIMS1/DRD4
GO:0031644	regulation of neurological system process	1.50963735564999	0.0536718183777007	100	55	PRKCZ/SHANK1/AVP/OPRD1/CACNB3/MAG/GRM1/GPR35/SHANK2/ADRA2C/SOX10/ABAT/BAIAP2/IGSF9B/IGSF11/DVL1/GRIN2D/SLC9A1/GRIN1/NTSR1/NPTX1/ZNF488/OPRL1/NETO1/TYMP/SHISA7/WNT7A/ITGAX/AVPR1A/TNR/PTK2B/ADORA1/GHSR/FABP5/PARD3/LRRK2/FGF12/S1PR2/HCRT/NLGN2/CARTPT/OPRM1/RELN/TMEM108/DLG4/NPY2R/OPRK1/S100B/SHISA6/STX1A/CUX2/CBLN1/SRC/RIMS1/CCK
GO:0098742	cell-cell adhesion via plasma-membrane adhesion molecules	1.48743342648771	0.0325864611578897	163	80	PCDHGA4/CDH4/DSCAM/DSCAML1/SDK1/IGSF21/GATA5/PCDHA2/PCDHA6/CDH7/CELSR1/MAG/PTPRM/PTPRS/DSC3/PTPRT/CLDN6/NTNG2/EMB/CRB2/CLDN4/PLXNB2/ROBO2/PCDHGA2/ESAM/ITGB1/IGSF9B/IGSF11/DCHS2/CLDN10/FAT3/CNTN2/PALLD/CDH20/CDH5/CX3CL1/FAT4/VSTM2L/CDH22/ROBO1/CDH1/PCDHB13/CLDN11/AMIGO2/CDH3/PCDH8/PCDHB5/CDH16/PCDHB14/PCDHA7/CLDN9/CELSR3/ITGAM/KLF4/CADM1/FAT1/DSG2/CD6/SLITRK1/RET/FAT2/IL1RAP/PTPRF/UMOD/PCDHA1/CLDN…
GO:0048705	skeletal system morphogenesis	1.47467508689206	0.0325864611578897	203	69	HOXC4/HOXA3/TBX15/BMP7/DSCAML1/ALX4/COL20A1/LRP5/HOXD4/HOXA7/TFAP2A/OSR2/HOXD10/HOXB4/ACP5/LTF/IFT140/PAX1/VWA1/GRHL2/SIX2/TBX4/UNCX/HOXA6/HOXD3/DLX5/COCH/HOXC9/TBX1/FGR/SHOX2/WDR60/NKX3-2/NODAL/NEUROG1/MATN4/HOXB2/ROR2/HOXA2/SMAD3/VIT/SFRP4/SFRP1/HOXA4/FGF6/HOXA5/ANXA6/SATB2/HOXC11/FGFR3/DLG1/ALPL/ANKRD11/AXIN2/COL2A1/FGFR1/WNT7A/FGFR2/HOXD9/COL6A2/LRP5L/PEX7/FBN2/FGF18/SIX1/HOXB1/GREM1/BARX2/DH…
GO:0001764	neuron migration	1.45677707309035	0.0536718183777007	122	72	PAX6/VAX1/NAV1/CAMK2B/NTN1/DCC/PHACTR1/CELSR1/GATA2/APBB2/CDK5/NRG3/FZD3/PLXNB2/ACAP3/FEZF1/CNTN2/SATB2/TNN/GATA3/CX3CL1/CTNNA2/FGFR1/NR2F2/NDN/ALKBH1/SOX1/SCRT2/PEX7/SOX14/DCDC2/TOP2B/FEZF2/CXCL12/RAC1/GFRA3/ITGA3/DAB2IP/PAFAH1B1/CELSR3/ATOH1/LHX1/SCRT1/ELP3/TLX3/CXCR4/RELN/CDK5R2/KIAA0319/MEF2C/DRD1/DRGX/NDEL1/MATN2/SEMA6A/ARHGEF2/FBXO31/NKX6-1/LRP12/CRK/PCM1/CCK/VEGFA/TBX20/BBS4/MAP1B/CDK5R1/M…
GO:0009913	epidermal cell differentiation	1.43607994112313	0.0536718183777007	130	79	PITX2/PAX6/ST14/BCL11B/HOXA7/MAFF/MYO7A/GRHL2/PRKCH/FLNB/DSC3/IRF6/KRT72/PKP3/EVPL/NUMA1/SFRP4/KRT8/PALLD/JAG2/FURIN/PPHLN1/POU4F3/CYP27B1/FGFR1/KRT28/CDH3/SCRIB/OVOL1/NOTCH1/RUNX1/KRT83/PAFAH1B1/ATOH1/SULT2B1/KLF4/PPL/KLK13/KEAP1/DSG2/DLL1/ESRP1/KRT19/KLK12/USH1C/JUP/VDR/TCHH/DSP/PDZD7/SLC9A3R1/KRT81/MAP2K1/TMEM79/KRT85/KRT12/SAV1/HDAC1/PCSK6/PTCH1/WNT5A/BMP4/STK4/HEY2/POU3F1/HES5/PKP1/FA2H/ASAH…
GO:0098656	anion transmembrane transport	1.40909212632164	0.0325864611578897	192	80	SLC12A7/SLC6A18/SLC9A3/GABRD/SLC6A19/SLC7A5/GABRB1/SLC43A2/ANO1/ABCB1/SLC26A10/ANO2/CPT1A/SLC7A1/EMB/PRNP/CLDN4/SLC12A4/SLC26A11/SLC1A5/SLC4A8/SLC25A10/SLC32A1/SLC26A4/PDPN/SLC7A5P1/KCNJ10/SLC17A7/SLC26A1/SLC25A2/SLC9A1/ARL6IP1/SLC37A1/SLC1A7/SLC25A38/NTSR1/SLC12A5/SLC7A9/SLC25A22/SLC4A11/SLC13A3/SLC7A4/CLIC6/SLC25A1/CLIC3/SLC16A3/SLC7A2/SLC26A8/VDAC2/CLCN7/SLC6A15/BSND/AKT2/SLC25A13/SLC6A5/AKT1/…
GO:0050954	sensory perception of mechanical stimulus	1.3978774750447	0.0786569752086994	117	56	KCNQ1/NTRK1/COL11A2/MYH14/TFAP2A/LOXHD1/MYO7A/CACNB3/PAX3/GJB6/COCH/TBX1/TECTA/CABP2/SLC26A4/P2RX2/MYO15A/TUB/CHRNB2/TMC2/POU4F3/ESPNL/COL2A1/MYO3A/FGFR1/MARVELD2/SPTBN4/P2RX4/SIX1/DCDC2/SERPINB6/CXCL12/EPS8L2/OTOF/TH/SERPINE2/CXCR4/CEACAM16/FZD4/SRRM4/USH1C/GRM7/EML2/GABRB3/PDZD7/SLC9A3R1/KCNK4/HOMER2/COL4A3/CNTN5/LRIG1/DRGX/DIAPH1/SLC26A5/ICAM1/TMIE
GO:0006836	neurotransmitter transport	1.38919938852801	0.0536718183777007	200	101	PTPRN2/SLC6A18/SLC6A19/CHRNA3/CPLX1/SYT7/CPLX2/GSK3B/SYT9/PIP5K1C/BAIAP3/CDK5/RIMS3/TRH/NOS1/CADPS/ABAT/DNAJC5/NRXN2/BRSK1/SLC32A1/SLC22A2/ADCYAP1/SEC14L1/DVL1/KCNJ10/SLC17A7/SLC6A17/SLC6A2/ARL6IP1/SLC6A16/PPFIA4/SYT5/SLC1A7/SLC25A38/UNC13A/FBXL20/NTSR1/GIT1/TOR1A/CHRNB2/CHRNA4/SLC25A22/WNT7A/SNAP47/SYNGR3/SCRIB/SLC6A15/SLC25A13/MCTP1/STX2/STXBP5L/SLC6A5/SYN2/SLC1A2/TNFSF11/FLOT1/HTR1B/SYK/OTOF/L…
GO:0008544	epidermis development	1.37829030707517	0.0325864611578897	206	120	PITX2/PAX6/ST14/ALX4/BCL11B/HOXA7/MAFF/MYO7A/GRHL2/PRKCH/CELSR1/FLNB/BNC1/DSC3/IRF6/FZD3/KRT72/PKP3/EVPL/FZD6/NUMA1/EDAR/SFRP4/LHX2/WNT10A/PTHLH/KRT8/CALML5/FOXQ1/TNFRSF19/PALLD/JAG2/VANGL2/SOX18/FURIN/PPARD/PPHLN1/POU4F3/GJB5/CST6/CYP27B1/HOXC13/FGFR1/SNAI1/FGFR2/KRT28/CDH3/SCRIB/OVOL1/NOTCH1/ALDH3A2/RUNX1/KRT83/FABP5/HOXB13/SMO/LAMA3/TRPC4AP/PAFAH1B1/LAMB3/ATOH1/SULT2B1/KLF4/PPL/KLK13/KEAP1/DSG…
GO:0007600	sensory perception	1.37780308395249	0.0325864611578897	336	155	KCNQ1/PDE6B/GRM6/COL18A1/PAX6/TRPM5/GNAT1/NTRK1/COL11A2/SHANK1/MYH14/TFAP2A/LOXHD1/ANO1/VSX2/MYO7A/KCND2/SFRP5/WDR36/OPRD1/CACNB3/PITPNA/PAX3/TAS1R3/GJB6/GRM1/COCH/TBX1/TECTA/CDK5/CABP2/RPGRIP1/NTSR2/ADRA2C/PRCD/SLC26A4/GJC1/P2RX2/ADCYAP1/MYO15A/PRDM12/KCNJ10/GRIN2D/SLC9A1/GJA3/GRIN1/NXNL2/SCNN1G/ADCY3/NTSR1/ZIC2/TUB/CHRNB2/CHRNA4/TMC2/TULP1/POU4F3/OPRL1/ESPNL/COL2A1/MYO3A/FGFR1/TULP2/MARVELD2/GR…
GO:0007416	synapse assembly	1.37618261954553	0.0912420912420912	127	72	EIF4G1/DSCAM/SDK1/NTRK1/SHANK1/LRRN1/LRFN1/CBLN2/NTN1/SPTBN2/PTPRS/CDK5/NTNG2/SHANK2/PLXNB2/ADD2/PLXND1/NRXN2/ROBO2/SLIT1/THBS2/DVL1/GRIN1/EPHB2/CHRNB2/EPHB3/ACHE/CDH1/PCDHB13/WNT7A/AMIGO2/FZD1/LRRC4B/TLR2/SIX1/PCDHB5/GHSR/PCDHB14/NLGN2/SLITRK1/IL1RAP/EEF2K/LRRTM1/PCDHB6/GABRB3/MEF2C/LRFN3/CNTN5/DRD1/CUX2/PCDHB10/OXTR/PCDHB2/CBLN1/NPAS4/GNPAT/DKK1/PCDHB16/EPHA7/WNT5A/GABRA2/MAP1B/SHANK3/NRG1/BSN/…
GO:0008361	regulation of cell size	1.37473509782161	0.073980073980074	136	73	SLC12A7/CDH4/DSCAM/RPTOR/NTN1/DCC/GSK3B/WDR36/MAG/PTPRS/CDK5/SEMA4G/SLC12A4/TNFRSF12A/CLNS1A/WNT3/SLC12A5/SEMA6D/VAV2/RAP1GAP2/RTN4R/OLFM1/TNR/FSTL4/ILK/MACF1/AKT1/CXCL12/DPYSL2/RAC1/IQGAP3/CLCN6/PAFAH1B1/SLC12A9/TRPV4/TTL/SEMA3F/RET/LIMK1/CLN8/NGF/SLC9A3R1/BMPR2/RUFY3/TMEM123/NDEL1/RAB11A/CRABP2/SEMA6A/SEMA4C/NKX6-1/AQP4/SLC26A5/VEGFA/RND2/EPHA7/WNT5A/PAK1/MAP1B/MAPT/CDK5R1/ANAPC2/MT3/SHANK3/ABL…
GO:0071805	potassium ion transmembrane transport	1.35524580673532	0.0786569752086994	151	62	SLC12A7/KCNQ1/SLC9A3/TRPM5/DPP6/KCNQ2/KCNA3/KCND2/KCNH6/WNK4/KCNN3/KCNT1/KCNK9/KCNH2/PRNP/SLC12A4/EDN3/KCNJ12/KCNC2/GALR2/KCNJ10/KCNE4/KCNJ14/SLC9A1/KCNJ3/CD63/KCNJ4/DLG1/SLC12A5/NETO1/KCNA5/MTMR6/DPP10/KCNA4/KCNA7/KCNK17/CAB39/KCNH8/KCNK16/SLC24A3/ABCC8/KCNN2/KCNV1/KCNIP1/NEDD4L/KCNB2/KCNIP4/KCNK3/KCNB1/SLC12A9/KCNQ5/KCNC4/HCN2/NETO2/KCNH1/KCNF1/KCNMB4/KCNAB2/KCNG4/KCNK4/KCND3/OPRK1
GO:0003002	regionalization	1.34660217651958	0.0325864611578897	299	162	HOXC4/PITX2/HOXA3/EN1/PAX6/DSCAML1/ALX4/LRP5/FOXF1/HOXD4/ISL1/HOXA7/HOXD10/HOXB4/GATA5/HOXA9/KDM2B/EVX1/IFT140/PAX1/SIX2/CYP26C1/CELSR1/HOXC10/LMX1B/FOXB1/HOXA6/HOXD3/HOXC9/TBX1/C3/ZBTB16/NODAL/NEUROG1/IRX3/CRB2/HOXB2/ROR2/EMX2/HOXA2/SMAD3/ROBO2/BMI1/LHX2/SFRP1/EOMES/HOXA4/LHX3/GATA4/HOXA5/FEZF1/WNT8B/WNT3/BHLHE41/HOXC11/SSBP3/VANGL2/RFX4/NKX2-5/HOXC13/ROBO1/AXIN2/BASP1/FGFR1/SNAI1/WNT7A/FGFR2/IR…
GO:0050804	modulation of chemical synaptic transmission	1.34272662606434	0.0325864611578897	336	163	PRKCZ/PRKAR1B/JPH3/GRM6/CHRNA3/CPLX1/NEUROD2/SYT7/NTRK1/SHANK1/CPLX2/CACNA1A/CAMK2B/MAPK8IP2/GRID1/DCC/GSK3B/CACNB3/SYT9/CACNA2D2/GRIK2/BAIAP3/PTPRS/SYNGR1/GRM1/CRTC1/ABR/CDK5/RIMS3/NRG3/NTNG2/KISS1/PRNP/ROR2/SHANK2/ABAT/SORCS2/BAIAP2/BRSK1/RGS14/ADCYAP1/ITGB1/IGSF9B/IGSF11/DVL1/KCNJ10/GRIN2D/RNF216/CNTN2/GRIN1/EPHB2/UNC13A/FBXL20/NTSR1/NPTX1/CX3CL1/GIT1/TOR1A/JPH4/CHRNB2/CHRNA4/SLC8A2/NETO1/ACHE…
GO:0090596	sensory organ morphogenesis	1.33733309176276	0.066224098482163	207	112	ZIC1/PITX2/PAX6/BMP7/DSCAM/SDK1/GNAT1/LRP5/TFAP2A/OSR2/KDM2B/MYO7A/NTN1/SIX2/CELSR1/TFAP2B/GATA2/PTPRM/FOXF2/GJB6/HMX2/DLX5/FOXE3/TBX1/ABR/NKX3-2/NEUROG1/ROR2/RPGRIP1/FZD3/HOXA2/FZD6/MYO15A/DVL1/EPHB2/GATA3/SOX8/VANGL2/TULP1/POU4F3/HOXC13/COL2A1/MYO3A/FGFR1/PROM1/FGFR2/FZD2/MFAP2/SCRIB/TCAP/SOX1/FBN2/SIX1/NRL/FSCN2/RP1/MEGF11/OTOP1/ATOH1/WNT2/LHX1/ZHX2/STOX1/DIO3/YY1/FAT1/DLL1/SOX9/TH/CTHRC1/IFT1…
GO:0007389	pattern specification process	1.3274367557447	0.0325864611578897	369	192	ZIC1/HOXC4/PITX2/HOXA3/EN1/PAX6/BMP7/DSCAML1/ALX4/LRP5/FOXF1/HOXD4/ISL1/HOXA7/HOXD10/HOXB4/GATA5/HOXA9/KDM2B/EVX1/TBX5/IFT140/PAX1/HAND2/SIX2/CYP26C1/UNCX/CELSR1/APC2/HOXC10/LMX1B/FOXB1/HOXA6/HOXD3/HOXC9/TBX1/C3/NKX3-2/ZBTB16/NODAL/NEUROG1/NRG3/IRX3/CRB2/HOXB2/ROR2/EMX2/HOXA2/SMAD3/ROBO2/BMI1/LHX2/SFRP1/EOMES/HOXA4/LHX3/GATA4/HOXA5/FEZF1/WNT8B/WNT3/SATB2/BHLHE41/HOXC11/SSBP3/VANGL2/SOX18/APC/MMP2…
GO:0045165	cell fate commitment	1.31489220247496	0.066224098482163	224	128	TBX15/PAX6/DSCAML1/MYT1L/CHD5/BCL11B/TRIM15/ISL1/HOXD10/ONECUT1/EVX1/PITX1/TBX5/SIX2/TBX4/ZFPM1/APC2/HOXC10/GATA2/GATA6/TBX1/NODAL/NEUROG1/TEAD3/ROR2/SPDEF/HOXA2/ITGB1/SFRP1/WNT10A/PDPN/EOMES/LHX3/LMO4/GDF7/WNT8B/WNT3/TBX21/SATB2/JAG2/LOXL3/GATA3/SOX8/SOX18/APC/SPN/NKX2-5/FGFR1/WNT7A/FGFR2/NR2F2/MCL1/IL12B/NOTCH1/ISL2/MESP1/SOX1/SIX1/NR2E1/FEZF2/FOXA1/MNX1/SMO/ATOH1/WNT2/KLF4/DLX2/TAL1/TLX3/DLL1/…
GO:0001501	skeletal system development	1.29842656025126	0.0325864611578897	404	131	HDAC4/HOXC4/PITX2/HOXA3/EN1/TBX15/BMP7/DSCAML1/ALX4/COL20A1/COL11A2/LRP5/HOXD4/HOXA7/TFAP2A/OSR2/HOXD10/HOXB4/HOXA9/RYR1/ACP5/PITX1/LTF/IFT140/PAX1/VWA1/GRHL2/HAND2/SPNS2/SIX2/TBX4/UNCX/ZFPM1/HOXC10/GDF6/HOXA6/HOXD3/PTGER4/FOXP1/DLX5/COCH/HOXC9/TBX1/FGR/SHOX2/WDR60/NKX3-2/ZBTB16/NODAL/NEUROG1/MATN4/HOXB2/ROR2/CDKN1C/HOXA2/SMAD3/WFIKKN2/SCIN/VIT/GDF2/SFRP4/SFRP1/PTHLH/COL9A2/HOXA4/FGF6/HOXA5/ANXA6…
GO:0007517	muscle organ development	1.2860877733469	0.066224098482163	290	154	CACNA1H/HDAC4/VAX1/ALX4/ISL1/MYH14/MAFF/UNC45A/HOXD10/CFLAR/TRIM72/ARNTL/RYR1/PITX1/TBX5/MYH6/MSC/RBM24/TNNI3/ZFPM1/FLNB/PAX3/GATA6/OBSL1/BIN3/TBX1/TCF23/MIR200B/CDK5/SHOX2/NEUROG1/TP73/SMAD3/ID3/MAPK12/SVIL/P2RX2/ZFHX3/JPH2/HLX/EOMES/TCF21/MRAS/HLF/FOXK1/VAMP5/SOX8/VANGL2/CNTFR/SIRT1/MYOM2/FOXN2/HAMP/SMAD7/NKX2-5/ACHE/BASP1/FGFR1/FGFR2/FZD1/NR2F2/FZD2/FRG1/HOXD9/NOTCH1/TCAP/ERBB3/MYL6B/SIX1/GREM…
GO:0048598	embryonic morphogenesis	1.28548062105754	0.0325864611578897	482	247	ZIC1/HOXC4/HOXA3/EN1/TBX15/PAX6/BMP7/DSCAML1/ST14/ALX4/TSC2/LRP5/FOXF1/HOXD4/TRIM15/HOXA7/TFAP2A/OSR2/HOXD10/HOXB4/HOXA9/KDM2B/MYO7A/PITX1/NTN1/TBX5/IFT140/GRHL2/HAND2/SIX2/TBX4/CELSR1/DLC1/HOXC10/GATA2/TRIM71/HOXA6/HOXD3/FOXF2/GJB6/GATA6/HMX2/DLX5/SPINT2/HOXC9/TBX1/ABR/SHOX2/WDR60/NKX3-2/ZBTB16/NODAL/NEUROG1/IRX3/TCF7/CRB2/HOXB2/ROR2/FZD3/CDKN1C/HOXA2/PLXNB2/FZD6/POFUT2/SMAD3/TXNRD1/ITGB1/LHX2/S…
GO:0010975	regulation of neuron projection development	1.27849224631344	0.0325864611578897	391	187	KNDC1/CDH4/BMP7/HECW1/CHRNA3/DSCAM/SRCIN1/SDK1/NTRK1/SHANK1/CFLAR/CAMK2B/SYT3/NTN1/DCC/GSK3B/GAK/WDR36/MAG/PTPRS/CRMP1/OBSL1/NR2F1/CRTC1/CDK5/SHOX2/GPC2/SEMA4G/SHANK2/SMURF1/TNFRSF12A/PLXNB2/PLXND1/BAIAP2/KIF13B/ROBO2/BRSK1/ADCYAP1/SFRP1/ACAP3/DVL1/RGMA/ARSB/CUX1/CNTN2/WNT3/RTN4RL1/RTN4RL2/GRIN1/EPHB2/ADCY6/LTK/GATA3/UNC13A/MIR210/LINGO1/CX3CL1/CHRNB2/SEMA6D/SEZ6/CTNNA2/EPHB3/ROBO1/CNTN1/YTHDF1/E…
GO:0030855	epithelial cell differentiation	1.27830692798026	0.0325864611578897	433	231	PITX2/COL18A1/COL23A1/PAX6/BMP7/ST14/AJAP1/NTRK1/BCL11B/FOXF1/HOXA7/MAFF/ONECUT1/GATA5/ARNTL/MYO7A/DACT2/GRHL2/KDR/PRKCH/GSK3B/SIX2/PDGFB/PDPK1/FOXB1/PDE4D/FLNB/PTPRS/UPK3A/ESR1/DSC3/GATA6/DLX5/SPINT2/FOXE3/TBX1/CPT1A/IRF6/NKX3-2/SH3BP1/NODAL/SPDEF/KRT72/NR5A2/PKP3/CDKN1C/EVPL/SMAD3/ID3/SCUBE1/NUMA1/GDF2/SFRP4/PDPN/TCF21/TJP2/GATA4/GDF7/HOXA5/KRT8/MMP9/PALLD/JAG2/MIR10A/GATA3/SOX8/CDH5/SOX18/FURI…
GO:0042391	regulation of membrane potential	1.27592598131243	0.066224098482163	310	148	CACNA1H/PRKCZ/KCNQ1/GABRD/CHRNA3/CACNA1I/SHANK1/MYH14/GABRB1/CACNA1A/MAPK8IP2/GRID1/KDR/KCND2/GSK3B/KCNH6/OPRD1/CACNB3/GRIK2/KCNT1/KCNK9/GRM1/KCNH2/GPR35/CRTC1/CDK5/RIMS3/NTSR2/SHANK2/ABAT/BAIAP2/GJC1/CHRNA2/P2RX2/ADCYAP1/KCNC2/IGSF9B/IGSF11/DVL1/KCNJ10/KCNE4/SLC17A7/GRIN2D/TCL1A/SLC9A1/KCNJ3/GABBR1/GRIN1/DLG1/NTSR1/CHRNB2/CHRNA4/TRPM4/SEZ6/NETO1/SMAD7/KCNA5/WNT7A/FGF14/CHRNE/SCN4A/P2RX4/KCNK17/A…
GO:0006820	anion transport	1.27231550943463	0.0325864611578897	397	152	SLC12A7/SLC6A18/SLC9A3/GABRD/SLC6A19/CPLX1/ATP11A/SLC7A5/AVP/GABRB1/SLC43A2/ANO1/ATP9B/WNK4/PITPNA/ABCB1/SLC26A10/CA12/ANO2/CPT1A/SLC7A1/CA5A/SLCO4A1/ATP8B2/EMB/PRNP/CLDN4/SLC12A4/SLC26A11/TRH/ABAT/SLC1A5/ABCD3/SLC4A8/SLC25A10/SLC32A1/NPC2/SLC26A4/SFRP4/STARD10/SCARB1/PDPN/CLNS1A/OSBPL5/NFKBIE/SLC7A5P1/SLC16A14/KCNJ10/SLC17A7/SLC26A1/SLC25A2/SLC6A17/SLC9A1/ARL6IP1/PPFIA4/HBA1/SLC37A1/SLC1A7/SLC25…
GO:0050808	synapse organization	1.27125838593576	0.066224098482163	293	152	EIF4G1/DSCAM/SRCIN1/SDK1/NEUROD2/NTRK1/SHANK1/IGSF21/LRRN1/LRFN1/CAMK2B/CBLN2/NTN1/SPTBN2/CACNB3/CACNA2D2/PTPRS/CDK5/C3/NTNG2/C1QC/PRNP/SHANK2/PLXNB2/ADD2/PLXND1/BAIAP2/NRXN2/ROBO2/SLIT1/P2RX2/THBS2/IGSF9B/DVL1/CNTN2/GRIN1/EPHB2/TUBB/PFN1/DLG1/UNC13A/CX3CL1/CHRNB2/SEZ6/CTNNA2/BCAN/NDRG1/EPHB3/LMX1A/ACHE/CDH1/SHISA7/ELFN1/SYNPO/PCDHB13/WNT7A/AMIGO2/FZD1/IL10RA/TANC1/LRRC4B/PALM/ITPKA/TNR/TLR2/NFAT…
GO:0043269	regulation of ion transport	1.25630019999495	0.0325864611578897	487	276	CACNA1H/KCNQ1/JPH3/GRM6/HECW1/CHRNA3/TRPM5/CACNA1I/FXYD6/SYT7/SHANK1/DPP6/AVP/KCNQ2/KCNA3/CACNA1A/CAMK2B/SYT3/MAPK8IP2/TPCN2/EPB41/SLC31A2/KCND2/PDGFB/PDPK1/KCNH6/WNK4/OPRD1/CACNB3/SYT9/CACNA2D2/PDE4D/ABCB1/TESC/DHRS7C/KCNH2/GPR35/FXYD7/YWHAQ/PRNP/F2RL3/PDE4B/SHANK2/EDN3/PCSK9/TRH/NOS1/ABAT/KCNJ12/SFRP4/P2RX2/ADCYAP1/JPH2/KCNC2/CACNG1/GALR2/CACNG6/HOMER3/KCNJ10/KCNE4/CLDN10/KCNJ14/MMP9/SLC9A1/KCN…
GO:0044057	regulation of system process	1.23782196890312	0.0325864611578897	432	218	CACNA1H/PRKCZ/KCNQ1/HDAC4/CHRNA3/FXYD6/SHANK1/AVP/GATA5/PDE9A/CAMK2B/RYR1/EPB41/MYH6/HAND2/KCND2/PDGFB/TNNI3/WNK4/OPRD1/CACNB3/PTGER3/CACNA2D2/INHBB/MAG/PDE4D/DES/GRM1/ZC3H12A/KCNH2/GPR35/FXYD7/NEUROG1/AIF1/KISS1/ATP2A3/PDE4B/SHANK2/ADRA2C/EDN3/NOS1/SOX10/ABAT/SMAD3/BAIAP2/FOXO1/GJC1/KCNJ12/ABCG5/CACNG1/IGSF9B/IGSF11/DVL1/CACNG6/GATA4/KCNE4/KCNJ14/ANXA6/GRIN2D/SLC9A1/KCNJ3/GRIN1/KCNJ4/PTGER1/DLG1…
GO:0048732	gland development	1.23740173659357	0.0786569752086994	333	162	MAD1L1/PITX2/HOXA3/PAX6/BMP7/LRP5/BCL11B/FOXF1/ISL1/ONECUT1/CFLAR/HOXA9/PITX1/NTN1/PAX1/DDR1/HAND2/GATA2/FOXB1/HOXD3/ESR1/GATA6/TBX1/IRF6/NODAL/NRG3/NR5A1/CRIP1/PCSK9/CDKN1C/SOX10/SMAD3/PLXND1/EDAR/NKX2-8/ADCYAP1/SFRP1/WNT10A/HLX/TCF21/LHX3/LMO4/GDF7/IGF2R/HOXA5/PRDX2/WNT3/NCOR2/GATA3/CYP7B1/ORAI1/ATP2C2/HAMP/EPHB3/NKX2-5/ROBO1/CDH1/FSTL3/FGFR1/FGFR2/AACS/PNPT1/COBL/CSNK2A2/HOXD9/ZBTB1/SCRIB/LRP5…
GO:0007610	behavior	1.21651182150966	0.0325864611578897	455	225	PRKCZ/PRKAR1B/ZIC1/HDAC4/JPH3/GRM6/EIF4G1/EN1/CHRNA3/DSCAM/SDK1/NEUROD2/NTRK1/SHANK1/MYH14/TTBK1/AVP/HOXD10/B4GALT2/MAPK8IP2/VWA1/GRID1/LRRN4/HAND2/KCND2/SPTBN2/CELSR1/KLHL1/OPRD1/FOXB1/GRIK2/GRM1/TBX1/CRTC1/CPT1A/CDK5/AAAS/NEUROG1/PRNP/SHANK2/TRH/ABAT/NRXN2/BRSK1/P2RX2/ZFHX3/RGS14/ADCYAP1/ITGB1/SHC3/GALR2/MYO15A/DVL1/KCNJ10/SLC17A7/GRIN2D/ADCY5/CNTN2/GRIN1/EPHB2/ADCY3/FBXL20/NTSR1/DMRTA1/JPH4/SL…
GO:0061061	muscle structure development	1.18798412043944	0.0786569752086994	473	230	CACNA1H/OBSCN/HDAC4/VAX1/ALX4/FOXF1/ISL1/MYH14/CD81/MAFF/UNC45A/HOXD10/CFLAR/TRIM72/ARNTL/RYR1/NFATC1/PITX1/TBX5/MYH6/MSC/RBM24/PDGFB/TNNI3/ZFPM1/CACNA2D2/FLNB/PAX3/NOX4/GATA6/OBSL1/PTBP1/BIN3/PDLIM2/TBX1/TCF23/NEK5/MIR200B/CDK5/SHOX2/NEUROG1/TP73/EHD2/NOS1/SMAD3/WFIKKN2/ID3/MAPK12/SVIL/P2RX2/ZFHX3/ITGB1/JPH2/HLX/CSRP1/EOMES/TCF21/GATA4/MRAS/FGF6/KRT8/HLF/SLC9A1/MAP3K5/FOXK1/BHLHE41/VAMP5/SOX8/MI…
Biological Function
GO:0022836	gated channel activity	1.37101355539011	0.0325864611578897	245	109	CACNA1H/KCNQ1/JPH3/GABRD/CHRNA3/RASA3/TRPM5/CACNA1I/GABRB1/KCNQ2/KCNA3/ANO1/CACNA1A/RYR1/TPCN2/GRID1/KCND2/KCNH6/CACNB3/CACNA2D2/GRIK2/KCNN3/KCNT1/KCNK9/ANO2/KCNH2/CDK5/TMC5/CHRNA2/KCNJ12/P2RX2/JPH2/KCNC2/CACNG1/CACNG6/KCNJ10/KCNE4/SLC17A7/KCNJ14/ANXA6/GRIN2D/KCNJ3/GRIN1/KCNJ4/SCNN1G/JPH4/CHRNB2/CHRNA4/TRPM4/TMC2/KCNA5/CLIC6/MTMR6/ANO8/CLIC3/VDAC2/CHRNE/CACNA2D3/KCNA4/SCN4A/CLCN7/TMEM63C/P2RX4/KC…
GO:0015291	secondary active transmembrane transporter activity	1.36248756548676	0.0912420912420912	148	58	SLC12A7/SLC6A18/SLC9A3/SLC6A19/SLC45A4/SLC45A1/SLC35C1/SLC15A3/SLC26A10/SLCO4A1/SLC12A4/SLC26A11/SLC1A5/SLC4A8/SLC25A10/SLC32A1/SLC26A4/SLC41A1/TMCO3/SLC16A14/SLC17A7/SLC26A1/SLC6A17/SLC9A1/SLC6A2/SLC6A16/SLC37A1/SLC1A7/SLC12A5/SLC25A22/SLC8A2/SLC4A11/SLC2A8/SLC13A3/SLCO4C1/SLC25A1/SLC16A3/SLC26A8/MFSD2B/CLCN7/SLCO3A1/SLC6A15/SLC25A16/SLC5A10/LETM1/SLC5A1/SLC6A5/SLC22A11/SLC24A3/SLC38A2/CLCN6/SLC…
GO:0001228	DNA-binding transcription activator activity, RNA polymerase II-specific	1.35872330486776	0.0325864611578897	367	159	ZIC1/HOXC4/EBF3/TBX15/PAX6/MYT1L/NEUROD2/ALX4/PAX9/BCL11B/FOXF1/HOXD4/ISL1/HOXA7/TFAP2A/MAFF/HOXD10/ONECUT1/HOXB4/ARNTL/ESRRG/NFATC1/PITX1/FOXK2/TBX5/PAX1/GRHL2/HAND2/SIX2/TBX4/EBF4/TFAP2B/HOXC10/GATA2/CREB3L1/HOXD3/FOXF2/ESR1/DLX5/TBX1/ATF6B/IRF6/HOXB2/TP73/ARID3A/NR5A2/NHLH1/SOX10/SMAD3/NEUROD6/MYT1/FOXD2/NKX2-8/LHX2/EOMES/HOXA4/TCF21/LHX3/TFAP4/GATA4/MYCN/HOXA5/HLF/MAFA/ONECUT3/TBX21/SATB2/HOX…
GO:0022803	passive transmembrane transporter activity	1.32586018295348	0.0325864611578897	316	168	CACNA1H/KCNQ1/JPH3/GABRD/CHRNA3/RASA3/TRPM5/CACNA1I/GABRB1/KCNQ2/KCNA3/ANO1/CACNA1A/RYR1/TPCN2/GRID1/KCND2/KCNH6/CACNB3/CACNA2D2/GRIK2/KCNN3/KCNT1/KCNK9/ANO2/KCNH2/CDK5/TMC5/CLDN4/OTOP3/GJC1/CHRNA2/KCNJ12/P2RX2/JPH2/KCNC2/CACNG1/CACNG6/KCNJ10/KCNE4/SLC17A7/KCNJ14/ANXA6/GRIN2D/KCNJ3/GJA3/GRIN1/KCNJ4/SCNN1G/JPH4/CHRNB2/CHRNA4/TRPC7/TRPM4/TMC2/PANX2/SLC4A11/ORAI1/PKDREJ/KCNA5/CLIC6/MTMR6/ANO8/CLIC3/…
GO:0004888	transmembrane signaling receptor activity	1.30633530199899	0.0325864611578897	477	275	PTPRN2/GRM6/GABRD/HLA-DOA/HLA-DQB2/CHRNA3/VIPR2/UNC5CL/NTRK1/LRP5/UNC5A/GABRB1/FGFR4/LTB4R2/CD14/FLT4/GRID1/KDR/EPHA8/DDR1/DCC/GPRC5C/CELSR1/OPRD1/PTGER3/GRIK2/HLA-DQB1/PTPRM/PTGER4/TAS1R3/PTPRT/GRM1/GPR35/HTR1E/GFRA2/LTBP4/ROR2/CLDN4/FZD3/NTSR2/F2RL3/ADRA2C/PLXNB2/SORCS2/CSF3R/FZD6/PLXND1/GIPR/GPR142/TNFRSF18/NRXN2/ROBO2/CD160/TLR5/ADRB3/CHRNA2/EDAR/PTGIR/P2RX2/NPBWR2/GALR2/IGF2R/KISS1R/LAG3/GRI…
GO:0000978	RNA polymerase II proximal promoter sequence-specific DNA binding	1.242599112994	0.0325864611578897	456	177	ZIC1/HDAC4/PITX2/HOXA3/EBF3/EN1/TBX15/PAX6/VAX1/NEUROD2/BCL11B/ISL1/HOXA7/TFAP2A/MAFF/GATA5/HOXA9/DNMT3A/KDM2B/ARNTL/NFATC1/PITX1/FOXK2/TBX5/PAX1/HAND2/SIX2/ZFPM1/TBPL2/TFAP2B/GATA2/CREB3L1/HOXD3/SMARCD2/IRF8/ESR1/GATA6/DLX5/NR2F1/ATF6B/NKX3-2/NEUROG1/TCF7/HOXB2/TP73/NR5A2/EMX2/HOXA2/SOX10/MXD1/SMAD3/ZFP42/NEUROD6/ZFHX3/NKX2-8/LHX2/DPF2/ASCL2/TCF21/LHX3/TFAP4/GATA4/MYCN/HOXA5/ZFHX4/FEZF1/MAFA/FOX…
Biological Component
GO:0031225	anchored component of membrane	1.50273098673883	0.0536718183777007	106	41	OPCML/NRN1/IGSF21/TEX101/CD14/GFRA2/TECTA/GML/PRSS21/ALPP/GPC2/NTNG2/PRNP/DNAJC5/CD160/EFNA2/PRSS50/RGMA/ART1/CNTN2/RTN4RL1/RTN4RL2/ALPL/RHBG/CNTFR/GFRA4/BCAN/SPRN/ACHE/CNTN1/PLAUR/LY6G6C/ENPP6/SPACA4/NTM/RTN4R/NT5E/RTBDN/RAB26/EFNA3/MMP17
GO:0031012	extracellular matrix	1.32208713494835	0.0325864611578897	315	149	SMOC2/COL18A1/COL23A1/BMP7/COL20A1/MUC2/COL11A2/LRRN1/NTN1/ITIH5/VWA1/APLP1/PDGFB/LINGO3/COL9A1/CTSF/COCH/FBN3/TECTA/IGFALS/LTBP4/GPC2/C1QC/MATN4/COL9A3/TNXB/EMID1/VIT/ADAMTS5/EDIL3/SFRP1/THBS2/COL9A2/NID1/RARRES2/EMILIN3/MUC4/ANXA6/MMP9/COL4A2/COLEC12/WNT3/RTN4RL1/RTN4RL2/TNN/DLG1/ALPL/LINGO1/PRTN3/MMP21/CHADL/APOA4/BCAN/ADAMTSL4/ACHE/COL2A1/ELFN1/MMP15/IGFBP7/WNT7A/FGFR2/SPON1/SERPINB9/SPON2/SO…
GO:0034702	ion channel complex	1.3138150092354	0.073980073980074	220	126	CACNA1H/KCNQ1/GABRD/CHRNA3/CACNA1I/SHANK1/DPP6/GABRB1/KCNQ2/KCNA3/ANO1/CACNA1A/RYR1/KCND2/CACNB3/CACNA2D2/GRIK2/PDE4D/ANO2/KCNH2/CLDN4/PDE4B/SHANK2/NOS1/CHRNA2/KCNC2/CACNG1/CACNG6/KCNE4/KCNJ14/GRIN2D/KCNJ3/GRIN1/KCNJ4/SCNN1G/DLG1/CHRNB2/CHRNA4/TRPC7/TRPM4/KCNA5/SHISA7/CLIC6/DPP10/CLIC3/CHRNE/CACNA2D3/KCNA4/SCN4A/KCNA7/SCRIB/PTK2B/TRPC3/SCNN1A/STAC3/ABCC8/KCNV1/BEST1/KCNIP1/KCNB2/KCNIP4/KCNB1/CACN…
GO:0016324	apical plasma membrane	1.31273685025792	0.073980073980074	200	75	PRKCZ/SLC6A18/SLC9A3/SLC6A19/GNAT1/SLC29A4/AJAP1/SLC7A5/ANO1/MYO7A/SLC9A3R2/SPTBN2/CACNB3/PDE4D/ABCB1/UPK3A/NOX4/GJB6/KISS1/CRB2/CLDN4/FZD3/SHANK2/FZD6/ENPEP/SLC26A4/P2RX2/ABCG5/KCNC2/PDPN/KCNE4/SLC9A1/SCNN1G/DLG1/VANGL2/SLC7A9/CNTFR/KCNA5/RHCG/TLR9/PROM1/LZTS1/MARVELD2/TCIRG1/PARD6B/ZMYND10/DRAM2/NOTCH1/KL/MAL2/ERBB3/SLC2A5/SLC5A1/TMEM114/SCNN1A/CLCA4/SLC22A11/SHROOM3/PARD3/PODXL/ADCY10/NOD1/FAT…
GO:1990351	transporter complex	1.30217360934395	0.073980073980074	237	161	CACNA1H/KCNQ1/GABRD/CHRNA3/CACNA1I/SHANK1/DPP6/GABRB1/KCNQ2/KCNA3/ANO1/CACNA1A/RYR1/KCND2/CACNB3/CACNA2D2/GRIK2/PDE4D/ANO2/KCNH2/CLDN4/PDE4B/SHANK2/NOS1/CHRNA2/ABCG5/KCNC2/CACNG1/CACNG6/KCNE4/KCNJ14/GRIN2D/SLC9A1/KCNJ3/GRIN1/KCNJ4/SCNN1G/DLG1/CHRNB2/CHRNA4/TRPC7/TRPM4/KCNA5/SHISA7/CLIC6/DPP10/CLIC3/CHRNE/CACNA2D3/KCNA4/SCN4A/KCNA7/SCRIB/PTK2B/TRPC3/SCNN1A/STAC3/ABCC8/KCNV1/BEST1/KCNIP1/KCNB2/KCNI…
GO:0098797	plasma membrane protein complex	1.29550206125682	0.0325864611578897	409	219	CACNA1H/KCNQ1/CDH4/HLA-DOA/HLA-DRB1/HLA-DQB2/CHRNA3/CACNA1I/GNAT1/LRP5/SLC7A5/SHANK1/DPP6/HLA-DPB1/ZAP70/KCNQ2/KCNA3/CFLAR/CACNA1A/RYR1/ADAM8/KCND2/CDH7/APC2/CACNB3/CACNA2D2/GRIK2/PDE4D/HLA-DQB1/AP2M1/SNTG2/NOX4/GJB6/GRM1/KCNH2/SKAP1/NCF1C/HLA-DRB5/PDE4B/SHANK2/GNG7/NOS1/GJC1/CHRNA2/ITGB1/ABCG5/KCNC2/CACNG1/FCHO1/ITGB4/TNK2/CACNG6/GNA12/KCNE4/KCNJ14/KRT8/GRIN2D/KCNJ3/HLA-E/GABBR1/GJA3/GRIN1/KCNJ4…
GO:0005911	cell-cell junction	1.28020544222175	0.0325864611578897	326	135	PRKCZ/CDH4/AJAP1/IGSF21/FGFR4/ZAP70/EPPK1/TRIM29/GRHL2/CYTH1/CDH7/WNK4/PTPRM/DES/GJB6/DSC3/OBSL1/PDLIM2/CLDN6/EPB41L4B/SKAP1/SH3BP1/CLDN4/PKP3/EVPL/BAIAP2/ZYX/GJC1/ESAM/STARD10/ITGB1/FSCN1/TJP2/IGSF11/CLDN10/KRT8/TBCD/SLC9A1/GJA3/BAIAP2L2/SYMPK/VAMP5/DLG1/VANGL2/CDH20/CDH5/ANKRD23/APC/PDLIM7/CCDC85C/PANX2/CTNNA2/GJB5/HAMP/SMAD7/NDRG1/CDH22/KCNA5/CDH1/CDC42EP1/SYNPO/PLEKHG5/CLDN11/MARVELD2/PRKCD/S…
GO:0009986	cell surface	1.21750039414286	0.0325864611578897	483	266	SLC9A3/CDH4/HLA-DRB1/DSCAML1/AJAP1/NTRK1/IGSF21/HLA-DPB1/LRFN1/TPO/CD14/ADAM8/LTF/PDGFB/CDH7/ABCB1/PTPRT/KCNH2/GFRA2/PDCD1/PROCR/C3/ALPP/GPC2/PRNP/ROR2/FZD3/PCSK9/TNFRSF12A/PLXNB2/MSLNL/CSF3R/FZD6/SCUBE1/ROBO2/ENPEP/SFRP4/ITGB1/SCARB1/SFRP1/CD47/ITGB4/IGF2R/KISS1R/ART1/LAG3/ARSB/SLC9A1/CNTN2/KCNJ3/EPHA5/SLC6A2/PLAU/HLA-E/RTN4RL1/RTN4RL2/MAP3K5/GRIN1/TNN/ANTXRL/PPFIA4/CD63/SCNN1G/FGFR3/VAMP5/CDH20…
GO:0098794	postsynapse	1.2130270992938	0.0325864611578897	473	242	PRKCZ/DLGAP2/GABRD/CHRNA3/CPLX1/SRCIN1/FXYD6/TSC2/SHANK1/CPLX2/IGSF21/RUSC1/GABRB1/PRRT1/KCNA3/LRFN1/MAPK8IP2/EPB41/GRID1/KCND2/DCC/GSK3B/SPTBN2/APC2/ANK1/PDPK1/OPRD1/PSD/GRIK2/PTPRS/GRM1/CRTC1/ABR/CDK5/C1QC/PRNP/PDE4B/SHANK2/ADRA2C/NOS1/ADD2/SORCS2/FAIM2/BAIAP2/PURA/CHRNA2/RPS14/P2RX2/RGS14/ITGB1/KCNC2/IGSF9B/AKAP5/IGSF11/DVL1/HOMER3/SLC17A7/GRIN2D/RNF216/CNTN2/GABBR1/GRIN1/EPHB2/KCNJ4/DLG1/MYL7…

### Sheet: 580
Genes_List (580)_Fig.3B order	Process	Function	Component		Genes_List (580)_pvalue order	Top50_Hypo	Top50_Hyper		Genes_List (580)_Alphabetic order
VANGL2					UNC5CL	Top50_Hypo			ABAT
ABI1					TBX5		Top50_Hyper		ABCD3
PCDH8					TRIM15	Top50_Hypo			ABCG5
CRB2					ZIC1		Top50_Hyper		ABI1
PRRX1					KCNH2	Top50_Hypo			ACTN1
TCF7					SLC1A5	Top50_Hypo			ADAM8
GATA2					CLDN10		Top50_Hyper		ADAMTS8
PAX6					KDR	Top50_Hypo			ADAMTSL4
GRHL3					KIF13B	Top50_Hypo			ADCY3
ZIC1					ISL1	Top50_Hypo			ADCY5
SOX18					NRN1		Top50_Hyper		ADCYAP1
NKX6-1					EPB41		Top50_Hyper		ADORA1
FEZF2					CACNB3	Top50_Hypo			ADRA2B
SOX1					KRT72	Top50_Hypo			ADRA2C
BMP7					PITPNA	Top50_Hypo			ADRB3
LRP5					JAG2	Top50_Hypo			AHR
FGFR2					HOXA3		Top50_Hyper		AIF1
SFRP1					APLP1	Top50_Hypo			AIRE
ROR2					KCND2		Top50_Hyper		AJAP1
DSCAML1					FXYD7		Top50_Hyper		ALPL
SIX1					SLCO3A1	Top50_Hypo			ALPP
TBX1					HLA-DOA	Top50_Hypo			ALX4
FOXA1					DCDC2	Top50_Hypo			AMIGO2
ISL1					SLC7A1		Top50_Hyper		ANK1
LHX3					CACNA1H	Top50_Hypo			ANKRD11
FOXF1					ATP8B2	Top50_Hypo			ANO1
GATA4					NPTX1	Top50_Hypo			ANO2
HAND2					ISL1				ANTXRL
NEUROG1					GRIN1				ANXA6
HOXA2					TRIM72				AP2M1
HOXA3					NOTCH3				APBB2
HOXA9					HOXA6				APC
HOXA5					MYH6				APLP1
PAX1					HOXA9				AQP11
HOXD10					UNC13A				AQP4
ALX4					MSC		Top50_Hyper		ARL6IP1
HOXB4					ZIC1				ARNTL
HOXC4					UPK3A				ART1
HOXD4					GSK3B				ASAH1
HOXA4					CYTH1				ASCL2
SNAI1					ADRB3				ASXL1
KDM2B					UNCX				ATF6B
HES3					GJC1				ATP11A
LHX2					TBX5		Top50_Hyper		ATP2A1
OTX2					AP2M1				ATP2A3
DLX5					ADAM8		Top50_Hyper		ATP2B2
TFAP2A					PCDH8				ATP8B2
SATB2					HOXA2		Top50_Hyper		AVP
TBX15					SMOC2				BAIAP2
TBX4					PCDHGA2				BASP1
HOXA7					EVX1				BBS2
GRHL2					LRRN4				BCL11B
PITX2					AVP				BIN3
GATA5					GRHL2				BMP7
HAND1					NEUROD2				BMP8A
GATA6					MMP9				BMP8B
PITX1					SLC9A1				BNIP3
TBX5					RASA3		Top50_Hyper		C1QBP
NKX2-5					TPO				C1QC
ARNTL					COL23A1				CA5A
MEF2D					CCDC78				CA7
HLF					DLGAP2				CACNA1E
EGR1					USF2				CACNA1H
HDAC4					NFIC				CACNA1I
ERBB3					TNFRSF19		Top50_Hyper		CACNB3
FZD1					OBSCN				CACNG3
FZD2					TEAD3		Top50_Hyper		CACNG8
FZD7					KCNC2				CADM1
BCL11B					DLGAP4				CALML5
ONECUT2					DLGAP2				CBLN1
ESR1					RPTOR		Top50_Hyper		CBLN2
NR5A2					PTPRM				CCDC78
NKX2-8					STK16				CCK
AIRE					ALPL				CD14
RAX					LINGO1				CD160
NDN					PTGER4				CD81
TFAP2B					ATP11A		Top50_Hyper		CDH15
MEIS2					APC				CDH3
NEUROD2					SMOC2				CDH4
NR2F1					TCF7		Top50_Hyper		CDH7
NFATC4					DDR1				CDKN1C
MATN2					LMX1B				CELSR1
TNN					FXYD6				CELSR3
MMP17					FCHO1				CHD5
LINGO1					SLC4A11				CHGA
RTN4RL1					PTPRN2				CHODL
GPC2					MUC2				CHRD
RTN4RL2					ORAI1				CHRM4
LAMA3					SMOC2				CHRNA2
FREM2					FXR2				CHRNA3
COL4A2					PTPRN2				CHRNB2
CTHRC1					PTGER3				CLDN10
MMP9					CYP27B1				CLDN4
COL6A1					RHCG				CLDN6
COL23A1					TBX15				CLDND1
ADAMTSL4					IGFALS				CLIC3
ANXA6					KNDC1				CNTN2
ALPL					PCDH9				CNTN5
COL20A1					HOMER3				COL11A2
VIT					SMOC2				COL20A1
MATN4					PROM1				COL23A1
COL2A1					PCDHB13				COL2A1
COL11A2					DNMT3A				COL4A2
SFRP4					CA5A				COL6A1
PTGER4					KNDC1				COL9A1
FGFR3					SLC29A2				CPLX1
LTF					PLAUR				CPNE9
GNA12					PALLD				CRB2
ITGB4					HDAC4				CREB3L1
FLOT1					TEX101				CRIP1
ITGB1					SLC12A7				CSF3R
DSP					APBB2				CSNK2A2
JUP					CLIC3				CSRP1
SMAD7					ACTN1				CTBP2
APC					FZD1				CTHRC1
GJA8					PAX6				CTSD
GJC1					APBB2				CUX1
CDH3					DDR1				CYP26C1
CDH15					SPHK1				CYP27B1
CDH7					SLC6A19				CYTH1
CDH4					JUP				DACT2
PTPRM					COL9A1				DCDC2
PCDH9					PAX3				DDN
CLDN6					PDGFB				DDR1
CADM1					BMP8B				DDX5
CLDN10					PTPRN2				DLGAP2
ACTN1					ATF6B				DLGAP4
PDLIM2					ANO2				DLX5
PLEKHG5					WDR36				DNAJB1
GNAT1					COL20A1				DNMT3A
NOX4					ASCL2				DPF2
ABCG5					GNG4				DPP6
KISS1					TNFRSF1A				DSCAML1
MYO7A					TBX4				DSP
UPK3A					CACNA1H				DUOX1
RHCG					FZD2				DVL1
PROM1					TRPC3				EBF3
AJAP1					TBX15				EDIL3
SCUBE1					SIM2				EDN3
SH3BP1					SLC25A10				EEF2
MYT1L					DVL1				EGR1
NOTCH3					HLA-DPB1				EIF4G1
PDGFB					RTN4RL1				EMID1
MAP3K5					PTPRT				EMILIN3
AQP11					COL2A1				ENO1
AQP4					KCNA3				ENTPD2
TNFRSF12A					MAD1L1				ENTPD6
PCSK9					CREB3L1				EPB41
IGSF3					SHANK2				EPB41L4B
SLC6A3					SLC7A5P1				EPHA10
FOXQ1					CSNK2A2				EPHA8
TNFRSF19					AHR				EPHB2
CELSR1					KDM2B				EPPK1
FZD3					ZMYND10				ERBB3
CELSR3					CBLN2				ESPNL
KDR					SLCO4A1				ESR1
ANTXRL					INHBB				EVX1
LAG3					FLT4				F2RL3
KISS1R					C1QBP				FAIM2
CSF3R					ITPKA				FAT3
CD14					TNXB				FCHO1
PTPRT					BIN3				FEZF2
PTGER3					EPB41L4B				FGF3
SPHK1					MIR200B				FGF6
TACR1					SYT3				FGFR2
TNFRSF1A					TFAP2A				FGFR3
ADRA2B					FREM2				FGR
ENO1					DPP6				FLOT1
CD160					AQP11				FLT4
HLA-DQB2					PITX2				FOXA1
HLA-DQB1					GRK7				FOXF1
HLA-DOA					GATA2				FOXK1
DDR1					CACNA1I				FOXK2
PTPRN2					HOXC9				FOXO1
HRH3					KRT28				FOXP1
F2RL3					FSTL4				FOXQ1
NMUR1					SEC61A1				FREM2
GRM7					TBX1				FSCN2
GRM6					P2RX4				FSTL4
TAS1R1					MAL2				FXR2
ADRA2C					ERBB3				FXYD6
OPRL1					JPH3				FXYD7
NTRK1					SOX18				FZD1
ORAI1					ATP11A				FZD2
JPH2					ARNTL				FZD3
TPCN2					GNA12				FZD7
JPH3					PTPRS				GABRB3
KCNN2					PITX1				GABRD
KCNJ12					SCN4B				GAK
KCNK3					MYL6B				GATA2
KCNK9					PRELID2				GATA4
KCNT1					SLC6A5				GATA5
KCNN3					SIX1				GATA6
CACNA1H					SLC25A13				GDF6
SCN4B					FXYD6				GIPR
SCN4A					SH3BP1				GJA4
CACNA1I					ADORA1				GJA8
CACNA1E					TBX1				GJC1
KCNQ1					ZIC1				GNA12
KCNH2					ATP8B2				GNAT1
KCNJ3					TRIM72				GNG4
KCNE4					HLF				GNG7
KCNH1					NOS1				GPC2
KCNC2					ENO1				GPR142
KCNIP4					FOXP1				GRHL2
KCNQ2					GNAT1				GRHL3
KCNG4					GPC2				GRID1
KCNA3					CLDND1				GRIN1
KCNA4					KCNQ2				GRIN2D
DPP6					SNAI1				GRK7
CACNG3					OPRL1				GRM6
NOS1					CDH15				GRM7
PDE4B					HECW1				GSK3B
CACNG8					COL11A2				HAND1
TRPC3					HTR1E				HAND2
KCND2					AIF1				HDAC4
GRIN2D					PNKD				HECW1
CHRNA3					CD81				HES3
GRIN1					MEGF11				HLA-DOA
CHRNB2					SEMA4G				HLA-DPB1
SHANK2					FOXK2				HLA-DQB1
CACNB3					SORCS2				HLA-DQB2
GABRB3					IRX3				HLA-DRB1
GABRD					PTPRN2				HLA-DRB5
CHRNA2					TULP1				HLF
ANO1					PTPRN2				HLX
CLIC3					SLC7A5				HOMER3
ANO2					HLA-DOA				HOXA2
CLDN4					ATP2B2				HOXA3
CHRM4					TBX5				HOXA4
SORCS2					KISS1				HOXA5
TSC2					BASP1				HOXA6
BNIP3					MNX1				HOXA7
ATP2B2					FOXF1				HOXA9
EPB41					PCOLCE				HOXB13
FXYD6					KCNN2				HOXB4
HOMER3					HOXB4				HOXC4
SLC8A2					CRB2				HOXC9
P2RX4					SMOC2				HOXD10
ADORA1					CHRNB2				HOXD4
GRID1					ONECUT2				HOXD9
P2RX2					CBLN2				HRH3
SLC17A7					HOXC4				HSPG2
WNT7A					SPDEF				HTR1E
BAIAP2					PTPRN2				IFT122
CBLN1					NR5A1				IFT140
IGSF9B					PTPRN2				IGF2BP1
IGSF11					RPGRIP1				IGFALS
PRKCZ					SLC12A7				IGFBP7
DVL1					FZD3				IGSF11
EPHB2					PTPRN2				IGSF21
GSK3B					RASA3				IGSF22
CPLX1					FOXA1				IGSF3
CNTN2					PTGDS				IGSF9B
IGSF21					KIF1A				INHBB
PTPRS					PTPRN2				IRX3
SLITRK1					SLC6A19				ISL1
PCDHB13					NCF1C				ISL2
NTNG2					ALX4				ITGB1
ITPKA					CACNA1E				ITGB4
SRCIN1					MYO7A				ITIH5
C1QC					ASAH1				ITPKA
LRFN1					EPHA8				JAG2
LRFN2					ANK1				JPH2
SLC9A1					MUC2				JPH3
WNK4					LAMA3				JUP
SLC6A2					ADCY3				KCNA3
PPFIA4					SSPN				KCNA4
SLC1A2					CACNA1H				KCNC2
SLC6A5					COL6A1				KCND2
SLC32A1					ATP2A1				KCNE4
SLC6A19					INHBB				KCNG4
SLC6A18					TRIM15				KCNH1
SLC4A11					RTN4RL2				KCNH2
SLC1A5					SCUBE1				KCNIP4
SLC25A10					CRIP1				KCNJ12
SLC4A8					SLC1A2				KCNJ3
SLC26A10					PDE4B				KCNK3
SLC6A17					UNC45A				KCNK9
SLCO3A1					COL23A1				KCNN2
SLCO4A1					IFT140				KCNN3
SLC16A14					COL11A2				KCNQ1
SLC12A7					CLDN6				KCNQ2
SLC9A3					ESR1				KCNT1
SLC7A5					TPCN2				KDM2B
ADAMTS8					PAX6				KDR
BASP1					TRPS1				KIF13B
MYH14					PDE6B				KIF1A
PAX3					PRDM12				KISS1
HLX					SYT3				KISS1R
MYH6					NHLH1				KLK12
TNNI3					ADRA2C				KNDC1
TNNT3					CACNA1H				KRT28
CHODL					P2RX2				KRT72
TRIM72					KCNK9				LAG3
MSC					RAX				LAMA3
BIN3					EDN3				LEMD2
MIR200B					DDX5				LETM1
MYL6B					SLC7A5				LHX2
UNC45A					GRIN2D				LHX3
DDX5					PTPRN2				LINGO1
IGSF22					CHGA				LINGO3
TCF23					SLC12A7				LMX1B
SVIL					NEUROG1				LOXHD1
LEMD2					TNFRSF12A				LRFN1
FGF3					DDN				LRFN2
EEF2					OTP				LRP5
FOXK1					GIPR				LRRC8E
OBSCN					KCNJ12				LRRFIP1
CD81					ABAT				LRRN4
NEK5					CDKN1C				LTF
CSRP1					PTPRN2				MAD1L1
HOXD9					FGFR3				MAFA
HOXA6					KCNK3				MAG
HOXC9					UTS2R				MAL2
IFT140					CSF3R				MAP3K5
WNT8B					PTPRN2				MATN2
EVX1					CADM1				MATN4
IFT122					CDH3				MCL1
IRX3					ABCD3				MEF2D
CHRD					SCN4A				MEGF11
LMX1B					ATP2A3				MEIS2
CYP26C1					MXD1				MFSD2B
PLD6					TAS1R1				MIR200B
SIM2					ITGB4				MMP17
PFN1					KCNA4				MMP28
TXNRD1					NDN				MMP9
FGF6					PTPRN2				MNX1
WFIKKN2					HRH3				MORC1
UNCX					CELSR3				MRGPRF
FGR					SEMA7A				MSC
ANKRD11					KNDC1				MUC2
BMP8B					HOXD10				MXD1
FOXP1					AJAP1				MYH14
TRPS1					CHD5				MYH6
GDF6					FAIM2				MYL6B
SCIN					TMCO3				MYO15A
BMP8A					NKX2-8				MYO7A
SPDEF					COL4A2				MYT1
CCDC78					KCND2				MYT1L
DACT2					DLGAP2				NAV1
USH1C					LETM1				NCF1C
JAG2					PTPRN2				NCOR2
ST14					TBX15				NDN
KRT72					GDF6				NEDD4L
CYP27B1					ESPNL				NEK5
KRT28					SYT2				NEUROD2
ASAH1					FSCN2				NEUROD6
KLK12					PRCD				NEUROG1
PALLD					RPTOR				NFATC4
HOXB13					SRCIN1				NFIC
CALML5					MSC				NFKBIE
TRIM15					GJA4				NHLH1
TEAD3					NEDD4L				NKX2-5
MNX1					KCNN3				NKX2-8
CHD5					PRR16				NKX6-1
ISL2					HLA-DRB5				NMB
MCL1					PTPRN2				NMUR1
CDKN1C					WFIKKN2				NOS1
USF2					NTRK1				NOTCH3
MAD1L1					MMP28				NOX4
CSNK2A2					EPHA8				NPTX1
NR5A1					HES3				NR2F1
CRIP1					NR5A2				NR5A1
OTP					TRIM24				NR5A2
NCOR2					BNIP3				NRN1
ASXL1					SLC43A2				NRXN3
CCK					KCNG4				NTM
ABAT					GRM6				NTNG2
AVP					ZYX				NTRK1
NPTX1					IGSF22				OBSCN
EDN3					SLC25A2				OCA2
FXYD7					NEUROD6				ONECUT2
INHBB					PTPRN2				OPRL1
AIF1					PTPRN2				ORAI1
CHGA					PTPRN2				OSBPL5
ATP2A3					HOXD4				OTP
PDE9A					VSX2				OTX2
FOXO1					C1QC				P2RX2
CA7					SLITRK1				P2RX4
SYT2					HAND1				P4HB
PM20D1					TCF23				PAK6
RCVRN					SLC6A19				PALLD
TESC					PDE9A				PAX1
STAC2					FGFR2				PAX3
YWHAQ					SLC32A1				PAX6
SYT3					CTHRC1				PCDH10
HECW1					KCNQ1				PCDH8
NEDD4L					SOX1				PCDH9
ADCYAP1					CACNA1H				PCDHB13
UNC13A					TNXB				PCDHB2
RIMS3					EMID1				PCDHB5
SYT7					LTF				PCDHGA2
PNKD					EIF4G1				PCM1
SYNGR1					PM20D1				PCOLCE
CTBP2					VIT				PCSK9
SLC29A2					PTPRN2				PCYOX1
SNPH					HLA-DRB5				PDE4B
PIP5K1C					FLT4				PDE6B
SV2B					IFT122				PDE9A
TCL1A					NR2F1				PDGFB
PMAIP1					PURA				PDLIM2
KIF13B					ST14				PFN1
KNDC1					LRRC8E				PHACTR1
CPNE9					PTPRN2				PIP5K1C
CUX1					PTPRN2				PITPNA
GAK					FOXO1				PITX1
MAG					PTPRN2				PITX2
WDR36					MEIS2				PLAUR
FSTL4					WNK4				PLD6
SEMA4G					KCNIP4				PLEKHG5
RPTOR					NCOR2				PM20D1
PRR16					SCARA5				PMAIP1
ARL6IP1					EPB41				PNKD
SLC25A13					KCNQ1				PPFIA4
SLC7A1					PCYOX1				PRCD
SLC7A5P1					MMP17				PRDM12
SLC43A2					ZAP70				PRELID2
SLC25A2					DLX5				PRKAR1B
PCYOX1					SVIL				PRKCZ
SLC38A10					COL20A1				PROM1
PITPNA					PAX1				PRR16
ATP8B2					PTPRN2				PRRT1
ATP11A					LOXHD1				PRRX1
CA5A					NMUR1				PSD
PRELID2					CHRNA2				PTGDS
ABCD3					TH				PTGER3
NFKBIE					SLC35C1				PTGER4
NMB					EPHA10				PTPRM
OSBPL5					EPPK1				PTPRN2
OCA2					WNT7A				PTPRS
TH					CYP26C1				PTPRT
MYO15A					CA7				PURA
TULP1					OBSCN				RARRES2
RPGRIP1					MYT1				RASA3
FSCN2					BAIAP2				RAX
MEGF11					TTBK1				RBL2
DCDC2					KCNH1				RCVRN
ESPNL					CPLX1				RHCG
LOXHD1					FGR				RIMS3
PRDM12					KLK12				ROR2
GRK7					PTPRN2				RPGRIP1
PDE6B					GATA2				RPTOR
SFRP5					LRRFIP1				RTN4RL1
VSX2					PDE6B				RTN4RL2
PRCD					HOXA3				SATB2
PCM1					HOXA7				SCARA5
APBB2					SNTG2				SCIN
PHACTR1					ADCYAP1				SCN4A
NAV1					NOX4				SCN4B
BBS2					LHX2				SCUBE1
ADCY3					ITGB1				SEC61A1
PRKAR1B					PTPRN2				SEMA4G
LRRN4					GRID1				SEMA7A
PTGDS					AVP				SFRP1
TTBK1					JPH2				SFRP4
MORC1					FGF6				SFRP5
NRXN3					PRRT1				SH3BP1
ADCY5					FAT3				SHANK2
SHC3					USH1C				SHC3
PAK6					CHRNA3				SIM2
CNTN5					PLD6				SIX1
EIF4G1					NCOR2				SLC12A7
PCDHB5					FOXK2				SLC16A14
PCDHB2					DLGAP2				SLC17A7
AMIGO2					SLC25A10				SLC1A2
CBLN2					ABCG5				SLC1A5
PCDHGA2					ST14				SLC25A10
FAT3					ASXL1				SLC25A13
PCDH10					HAND2				SLC25A2
RASA3					HSPG2				SLC26A10
TMC5					CTSD				SLC29A2
SEC61A1					SNPH				SLC29A4
STK16					CREB3L1				SLC32A1
NHLH1					CD14				SLC35C1
MYT1					RCVRN				SLC38A10
NFIC					PIP5K1C				SLC41A1
ATF6B					TNNI3				SLC43A2
CREB3L1					ISL2				SLC4A11
FOXK2					CACNG8				SLC4A8
NEUROD6					ADAMTS8				SLC5A10
EBF3					DPF2				SLC6A17
MAFA					KNDC1				SLC6A18
DNMT3A					RARRES2				SLC6A19
ASCL2					KCNQ1				SLC6A2
AHR					TACR1				SLC6A3
MXD1					MAD1L1				SLC6A5
TRIM24					LINGO3				SLC7A1
LRRFIP1					PTPRN2				SLC7A5
DPF2					SMOC2				SLC7A5P1
RBL2					GATA5				SLC8A2
ZFP42					HOXD9				SLC9A1
TBPL2					SNTG2				SLC9A3
TMCO3					ENTPD6				SLCO3A1
LETM1					AP2M1				SLCO4A1
SLC35C1					BMP7				SLITRK1
SLC5A10					SLC38A10				SMAD7
SLC41A1					BBS2				SMOC2
MFSD2B					COL23A1				SNAI1
UNC5CL					HLA-DQB1				SNPH
ADRB3					RTN4RL1				SNTG2
FLT4					PRKAR1B				SORCS2
HTR1E					NFKBIE				SOX1
EPHA8					IGF2BP1				SOX18
GIPR					ADRA2B				SPDEF
UTS2R					PRRX1				SPHK1
EPHA10					HOXB13				SRCIN1
TLR5					HAND2				SSPN
TNFRSF18					LRP5				ST14
MRGPRF					KNDC1				STAC2
UNC5A					RBL2				STK16
GPR142					SLC6A18				SV2B
ATP2A1					SV2B				SVIL
LRRC8E					GABRD				SYNGR1
ZMYND10					NRN1				SYT2
MAL2					GJA8				SYT3
SLC29A4					MYT1L				SYT7
DUOX1					PTPRN2				TACR1
ADAM8					LEMD2				TAS1R1
HLA-DPB1					KCNA3				TBCD
HLA-DRB1					EDIL3				TBPL2
GJA4					TLR5				TBX1
ZAP70					IGSF11				TBX15
AP2M1					SLC16A14				TBX4
FCHO1					NFIC				TBX5
GNG4					MORC1				TCF23
NCF1C					SRCIN1				TCF7
HLA-DRB5					MYO15A				TCL1A
SNTG2					PTPRN2				TEAD3
GNG7					DACT2				TESC
NRN1					TNFRSF18				TEX101
TEX101					PTPRN2				TFAP2A
NTM					NEK5				TFAP2B
PLAUR					PRKAR1B				TH
ART1					SLC6A17				TLR5
ALPP					PAX1				TMC5
TPO					GNG7				TMCO3
C1QBP					HOXA3				TMEM102
CLDND1					P4HB				TNFRSF12A
SEMA7A					EBF3				TNFRSF18
SCARA5					ANO1				TNFRSF19
ENTPD6					SFRP5				TNFRSF1A
P4HB					PTPRN2				TNN
TMEM102					KNDC1				TNNI3
CYTH1					NTM				TNNT3
EPB41L4B					PTPRN2				TNXB
ZYX					CTBP2				TPCN2
EPPK1					TNNT3				TPO
TBCD					OBSCN				TRIM15
SSPN					COL11A2				TRIM24
DLGAP2					PTPRN2				TRIM72
DLGAP4					F2RL3				TRPC3
FXR2					PTPRN2				TRPS1
KIF1A					IGSF21				TSC2
ANK1					CLDN4				TTBK1
DDN					SLC12A7				TULP1
FAIM2					OBSCN				TXNRD1
PURA					ENTPD2				UNC13A
PRRT1					LHX3				UNC45A
IGF2BP1					CNTN5				UNC5A
PSD					HLA-DOA				UNC5CL
DNAJB1					FGF3				UNCX
HSPG2					TPO				UPK3A
APLP1					HLA-DRB1				USF2
SMOC2					KCNT1				USH1C
MUC2					MRGPRF				UTS2R
IGFALS					PCDH10				VANGL2
COL9A1					EMILIN3				VIT
TNXB					TESC				VSX2
PCOLCE					CPNE9				WDR36
MMP28					MATN4				WFIKKN2
EMID1					HOXA3				WNK4
CTSD					NMB				WNT7A
RARRES2					TEX101				WNT8B
LINGO3					KCNE4				YWHAQ
EDIL3					FOXP1				ZAP70
ENTPD2					ADAM8				ZFP42
EMILIN3					IGSF9B				ZIC1
ITIH5					EIF4G1				ZMYND10
IGFBP7					CHRM4				ZYX
					ANKRD11
					LRFN2
					SLC9A3
					TBX15
					SLC8A2
					PDLIM2
					COL23A1
					KISS1R
					PAX3
					CHODL
					SLC5A10
					GATA5
					CACNA1H
					ROR2
					EIF4G1
					PSD
					GATA4
					ART1
					PDE6B
					MEF2D
					SLC9A3
					LAG3
					SYT7
					DNAJB1
					OTX2
					TBX1
					ALPP
					TESC
					TESC
					TFAP2B
					FZD7
					HOXA9
					SLC4A8
					PTPRN2
					RASA3
					GRIN2D
					STAC2
					ANXA6
					PCDHB5
					PHACTR1
					MATN2
					CACNA1H
					CALML5
					CUX1
					CHRNA3
					TXNRD1
					TMEM102
					UNC45A
					PTPRN2
					SLC41A1
					GAK
					PTPRN2
					CACNG3
					HECW1
					NRXN3
					TCL1A
					SFRP1
					PCDHB2
					IGSF3
					DLGAP2
					VANGL2
					PTPRN2
					OSBPL5
					CSRP1
					SLC6A3
					CCK
					NKX2-5
					KNDC1
					GATA6
					FEZF2
					CDH4
					HOXA4
					ADCY5
					PDLIM2
					MAFA
					CBLN1
					PALLD
					CDH7
					TBX15
					ZIC1
					SLC17A7
					PTPRN2
					HLX
					DSCAML1
					KCNQ2
					JPH3
					MYH14
					PRKCZ
					CLDN6
					AJAP1
					CNTN2
					KCNJ3
					MAG
					SHC3
					PTPRN2
					SLC26A10
					NCOR2
					PDE6B
					PDE6B
					ZFP42
					NKX6-1
					PMAIP1
					SLC29A4
					TBPL2
					PAK6
					GDF6
					AQP4
					GABRB3
					SLC6A18
					GRHL3
					WNT8B
					EEF2
					UNC5A
					SLC6A2
					CACNA1H
					EGR1
					NEUROD2
					CHRNA3
					TXNRD1
					NAV1
					ZIC1
					FOXQ1
					EBF3
					NEK5
					ITIH5
					AIRE
					HLA-DQB2
					FOXK1
					SMOC2
					MFSD2B
					PCM1
					OCA2
					PCSK9
					SCIN
					CACNA1H
					CHRD
					GPR142
					ARNTL
					TMC5
					CELSR1
					SLC9A3
					PTPRN2
					AMIGO2
					ARL6IP1
					KCNQ1
					IGFBP7
					HOXA5
					KNDC1
					ADAMTSL4
					KCNQ1
					DSP
					HLA-DOA
					TSC2
					SATB2
					ATP11A
					TBCD
					CACNA1H
					DUOX1
					PTPRN2
					EPHB2
					SMAD7
					KCNQ1
					MAP3K5
					TRIM15
					BMP8A
					TNN
					RIMS3
					YWHAQ
					MYO7A
					GDF6
					ADAM8
					ANTXRL
					BCL11B
					FLOT1
					PTPRN2
					PFN1
					PTPRN2
					BMP7
					TBCD
					SYNGR1
					PRKCZ
					KCNQ2
					PLEKHG5
					GRM7
					ABI1
					NTNG2
					PTPRN2
					LRFN1
					EPPK1
					PPFIA4
					GIPR
					CYP26C1
					ANO1
					CD160
					SFRP4
					NEDD4L
					MCL1
					NFATC4
					FOXK1
					PTPRN2
